# A novel mode of communication between blood and the germline for the inheritance of paternal experiences

**DOI:** 10.1101/653865

**Authors:** Gretchen van Steenwyk, Katharina Gapp, Ali Jawaid, Pierre-Luc Germain, Francesca Manuella, Deepak K. Tanwar, Nicola Zamboni, Niharika Gaur, Anastasiia Efimova, Kristina Thumfart, Eric A. Miska, Isabelle M. Mansuy

**Affiliations:** Laboratory of Neuroepigenetics, Medical Faculty of the University of Zürich and Department of Health Science and Technology of the ETH Zürich, Brain Research Institute, Zürich Neuroscience Center, Winterthurerstrasse 190, CH-8057 Zürich, Switzerland; Gurdon Institute, University of Cambridge, Tennis Court Rd, Cambridge, CB2 1QN, UK; Wellcome Trust Sanger Institute, Hinxton, UK; Department of Genetics, University of Cambridge, Downing Street, Cambridge, CB2 3EH, UK; Institute of Molecular Systems Biology, ETH Zürich, CH-8093 Zürich, Switzerland

## Abstract

In many species, environmental stimuli can affect the germline and contribute to phenotypic changes in the offspring, without altering the genetic code^1–5^. So far, little is known about which biological signals can link exposure to germ cells. Using a mouse model of postnatal trauma with transgenerational effects, we show that exposure alters lipid-based metabolites in blood of males and their non-exposed offspring. Comparable alterations are validated in serum and saliva of orphan children exposed to trauma. Peroxisome proliferator-activated receptor (PPAR) is identified as mediating the effects of metabolites alterations. Mimicking PPAR activation with a dual PPARα/γ agonist *in vivo* induces changes in the sperm transcriptome similarly to trauma, and reproduces metabolic phenotypes in the offspring. Injecting serum collected from adult males exposed to postnatal trauma into controls recapitulates metabolic phenotypes in the offspring. These results suggest conserved effects of early life adversity on blood metabolites, and causally involve paternal blood factors and PPAR nuclear receptor in phenotype heritability.
