## Extended Data File for "A novel mode of communication between blood and the germline for the inheritance of paternal experiences"

### Sheet: Serum miRs merged
	Sequencing 1		Sequencing 2			Pooled sequencing data
name	logFC.x	PValue.x	logFC.y	PValue.y	logCPM	Pvalue.combined	FDR
mmu-mir-221-3p	-0.545418	0.0118976	-0.926893	0.0896841	7.78473	0.00892147	0.84754
mmu-mir-19a-3p	-0.596325	0.0421474	-1.07185	0.0863826	3.96193	0.0241611	1
mmu-mir-19b-3p	-0.392346	0.174735	-0.779583	0.147849	4.92982	0.115634	1
mmu-mir-434	0.0354175	0.917997	0.623697	0.196027	3.0818	1	1
mmu-mir-486a-3p	-0.734022	0.0277871	-0.641202	0.213255	2.40955	1	1
mmu-mir-125a-5p	-0.372642	0.229631	0.637439	0.231183	6.51329	1	1
mmu-mir-100-5p	-0.178114	0.612791	0.592267	0.231846	6.21495	1	1
mmu-mir-541-5p	0.204497	0.497107	0.473423	0.234967	4.16242	1	1
mmu-mir-410-3p	0.142283	0.726968	0.553128	0.237193	2.44167	1	1
mmu-mir-140	-0.230883	0.250403	-0.518519	0.288651	8.69665	1	1
mmu-mir-1198-5p	-0.684426	0.0185335	-0.53008	0.332171	3.23173	1	1
mmu-mir-15a	-0.409726	0.153787	-0.559837	0.333639	5.42578	1	1
mmu-mir-139-5p	1.06713	0.043308	0.577082	0.33751	2.98854	1	1
mmu-let-7c-5p	-0.0612761	0.835992	0.468929	0.344466	2.98422	1	1
mmu-mir-103-3p	-0.708601	0.010391	-0.651101	0.344495	3.87518	1	1
mmu-mir-501-3p	0.701382	0.0521379	0.650994	0.34573	2.3802	1	1
mmu-mir-92a	-0.333759	0.231257	-0.438854	0.364734	9.96883	1	1
mmu-let-7b	-0.082028	0.702065	0.382033	0.373128	5.14473	1	1
mmu-mir-378d	-0.266456	0.278431	0.397465	0.378003	4.3938	1	1
mmu-mir-421-3p	-0.37832	0.116913	-0.680542	0.379219	4.57186	1	1
mmu-mir-181d-5p	-0.290649	0.253559	-0.44564	0.38227	3.24752	1	1
mmu-mir-101b	-0.309703	0.168732	-0.433038	0.392509	4.51763	1	1
mmu-mir-99a-5p	-0.163617	0.654537	0.432069	0.404786	5.39677	1	1
mmu-mir-664	0.20122	0.577321	-0.433092	0.419642	1.67856	1	1
mmu-mir-676	-0.21006	0.384341	-0.324126	0.429032	4.94715	1	1
mmu-mir-144	-0.774002	0.00761709	-0.535186	0.460036	7.04263	1	1
mmu-mir-342	0.135725	0.703755	-0.411068	0.475155	3.33676	1	1
mmu-mir-106b	-0.543637	0.0491699	-0.572756	0.481318	5.81054	1	1
mmu-mir-484	-0.863414	0.00416837	-0.355742	0.512344	4.77811	1	1
mmu-mir-16	-0.813488	0.00106158	-0.391518	0.514448	10.9354	1	1
mmu-mir-361-5p	-0.308135	0.223185	0.391748	0.521899	2.90617	1	1
mmu-mir-1a-3p	-0.0574125	0.843676	0.278595	0.534216	9.97089	1	1
mmu-mir-26a-5p	-0.403264	0.0679786	0.285606	0.539447	8.33445	1	1
mmu-mir-210-3p	-0.152498	0.511635	-0.269193	0.57719	2.6835	1	1
mmu-mir-1839	-0.0854721	0.688788	-0.238772	0.600011	5.36147	1	1
mmu-mir-30a-3p	-0.0315681	0.907451	0.21139	0.608289	3.58763	1	1
mmu-mir-10a	0.429092	0.214615	0.223858	0.619995	12.3878	1	1
mmu-mir-423	-0.450215	0.067793	-0.235596	0.629119	8.55213	1	1
mmu-mir-92b-3p	0.271515	0.559825	0.259139	0.63098	6.18802	1	1
mmu-mir-300-3p	0.341916	0.32589	0.203403	0.636828	2.8796	1	1
mmu-mir-574	0.326039	0.260889	-0.201767	0.654203	4.25035	1	1
mmu-mir-378a-5p	-0.106896	0.667232	-0.315652	0.668611	3.39434	1	1
mmu-mir-193b-3p	0.108765	0.72981	-0.20894	0.679678	2.51617	1	1
mmu-mir-122-5p	-0.544295	0.407497	-0.326694	0.689505	5.85643	1	1
mmu-mir-143-3p	0.0106052	0.972742	0.158575	0.693499	11.7128	1	1
mmu-mir-192	-0.660485	0.00783972	-0.210823	0.693855	10.3133	1	1
mmu-mir-199b	0.0240387	0.948135	0.260207	0.698733	3.65409	1	1
mmu-mir-183-5p	-0.387229	0.348497	0.229581	0.706009	5.14544	1	1
mmu-mir-34c	0.154634	0.760673	0.159455	0.713834	3.30158	1	1
mmu-mir-181a-2	-0.120514	0.789647	0.216527	0.720656	1.63383	1	1
mmu-mir-204-5p	-0.0404064	0.93413	-0.206443	0.728579	4.0212	1	1
mmu-mir-671-3p	-0.224957	0.525782	0.210488	0.740358	1.92317	1	1
mmu-mir-301a-3p	-0.462064	0.0949325	0.211949	0.740507	3.08092	1	1
mmu-mir-125b	0.0526177	0.861152	0.141468	0.74198	5.98111	1	1
mmu-mir-133a	0.0872223	0.760901	0.15127	0.7469	9.89934	1	1
mmu-mir-7068-3p	0.456053	0.208269	-0.15352	0.750857	1.94866	1	1
mmu-mir-744-5p	-0.435919	0.0548889	0.135783	0.754803	3.43345	1	1
mmu-mir-199a-5p	0.111332	0.698635	0.163127	0.755866	2.5665	1	1
mmu-mir-181b-5p	-0.109308	0.666789	-0.132923	0.768415	4.53881	1	1
mmu-mir-150	-0.796779	0.0042766	-0.133122	0.769912	4.11693	1	1
mmu-let-7f-5p	-0.761855	0.0217972	0.141604	0.780536	4.45321	1	1
mmu-mir-1943-5p	2.04852	0.0128843	0.169374	0.782085	1.30153	1	1
mmu-mir-378a	-0.291926	0.208023	-0.115098	0.797816	9.83288	1	1
mmu-mir-29c-3p	0.0418308	0.883195	0.126313	0.811614	2.67612	1	1
mmu-mir-181a	-0.0519369	0.839265	0.0992232	0.815851	8.54064	1	1
mmu-mir-146a-5p	-0.0755749	0.797051	0.133578	0.816598	9.67791	1	1
mmu-mir-148a	-0.0620515	0.869176	-0.0976012	0.826451	10.0189	1	1
mmu-mir-130b-3p	-0.340078	0.157412	-0.102041	0.827375	4.02122	1	1
mmu-mir-215	-0.591814	0.0163355	-0.140843	0.830039	9.32566	1	1
mmu-mir-182-5p	-0.210594	0.514337	0.0988333	0.831965	6.7729	1	1
mmu-let-7d	-0.543288	0.0172506	0.0841275	0.840503	5.70784	1	1
mmu-mir-21a	-0.0311861	0.879331	-0.0964415	0.844757	8.64108	1	1
mmu-mir-146b	-0.148079	0.614861	0.0784234	0.846344	6.00808	1	1
mmu-mir-195a-5p	-1.35626	0.0111663	0.0958786	0.850734	3.39182	1	1
mmu-mir-340	-0.39452	0.100059	-0.0952952	0.852433	4.52874	1	1
mmu-mir-22	-0.163447	0.4627	-0.0942536	0.853374	10.4716	1	1
mmu-mir-141-3p	0.225737	0.55351	0.116157	0.854616	8.54871	1	1
mmu-mir-126a	-0.224381	0.395982	0.0827484	0.858202	3.81662	1	1
mmu-mir-205	0.164044	0.594114	-0.0866883	0.860405	4.44835	1	1
mmu-mir-5126	1.0914	0.275331	0.132321	0.86498	2.0065	1	1
mmu-mir-181c	-0.141992	0.504953	0.0816389	0.882198	5.86379	1	1
mmu-mir-151	-0.180627	0.459207	-0.0618662	0.885611	8.61679	1	1
mmu-mir-30a	-0.0517141	0.85201	0.0695438	0.887554	12.4039	1	1
mmu-mir-27b	0.12103	0.617716	0.0602828	0.888218	9.85371	1	1
mmu-mir-27a	-0.356766	0.180783	-0.0656745	0.890269	5.95137	1	1
mmu-mir-101a-3p	-0.111997	0.626064	0.0606557	0.898036	6.89774	1	1
mmu-mir-200a-3p	0.145511	0.71344	0.0523364	0.933261	4.80431	1	1
mmu-mir-29a-3p	-0.26934	0.249794	-0.041603	0.942067	6.324	1	1
mmu-mir-429-3p	-0.364984	0.461502	-0.0412801	0.94667	4.10087	1	1
mmu-mir-328-3p	-0.0336799	0.893428	0.0288556	0.958931	4.7469	1	1
mmu-mir-375-3p	-0.15847	0.630079	0.0266697	0.964496	6.91473	1	1
mmu-let-7a-5p	-0.467957	0.0815742	0.0287794	0.97137	8.78652	1	1
mmu-mir-30e	-0.814978	0.0113235	0.0182506	0.973594	7.12077	1	1
mmu-mir-145a	0.0246023	0.952568	-0.0356721	0.976657	2.92334	1	1
mmu-mir-149-5p	0.537658	0.0806363	-0.00389674	1	4.03107	1	1

### Sheet: miRs- Serum v sperm
Looking at miRNAs with p<0.1 in EITHER data set
name	serum.logFC	serum.PValue	serum.FDR	sperm.logFC	sperm.logCPM	sperm.PValue	sperm.FDR
n/a	n/a	n/a	n/a	n/a	n/a	n/a	n/a
